# Non-retroviral endogenous viral element limits cognate virus replication in *Aedes aegypti* ovaries

**DOI:** 10.1101/2020.03.28.013441

**Authors:** Yasutsugu Suzuki, Artem Baidaliuk, Pascal Miesen, Lionel Frangeul, Anna B. Crist, Sarah H. Merkling, Albin Fontaine, Sebastian Lequime, Isabelle Moltini-Conclois, Hervé Blanc, Ronald P. van Rij, Louis Lambrechts, Maria-Carla Saleh

**Author notes:** These authors contributed equally (Yasutsugu Suzuki, Artem Baidaliuk). Unité de Parasitologie et Entomologie, Institut de Recherche Biomédicale des Armées (IRBA), Marseille, France; IRD, AP-HM, SSA, UMR Vecteurs – Infections Tropicales et Méditerranéennes (VITROME), IHU - Méditerranée Infection, Aix Marseille Université, Marseille, France. These authors contributed equally (Louis Lambrechts, Maria-Carla Saleh). Corresponding authors;, Address: 28 rue du Docteur Roux 75015 Paris, France.

## Abstract

Endogenous viral elements (EVEs) are viral sequences integrated in host genomes. A large number of non-retroviral EVEs was recently detected in *Aedes* mosquito genomes, leading to the hypothesis that mosquito EVEs may control exogenous infections by closely related viruses. Here, we experimentally investigated the role of an EVE naturally found in *Aedes aegypti* populations and derived from the widespread insect-specific virus, cell-fusing agent virus (CFAV). Using CRISPR/Cas9 genome editing, we created an *Ae. aegypti* line lacking the CFAV EVE. Absence of the EVE resulted in increased CFAV replication in ovaries, possibly modulating vertical transmission of the virus. Viral replication was controlled by targeting of viral RNA by EVE-derived piRNAs. Our results provide evidence that antiviral piRNAs are produced in the presence of a naturally occurring EVE and its cognate virus, demonstrating a functional link between non-retroviral EVEs and antiviral immunity in a natural insect-virus interaction.
