## Supplementary material for "Non-retroviral endogenous viral element limits cognate virus replication in *Aedes aegypti* ovaries": TableS1

### Sheet: Sheet1
		Table S1. Primers used in this study
		Name	Genomic region	Application	Direction	Primer sequence (5’->3’)	Length of PCR product	Annealing temperature
		CFAV-NS3q-F	CFAV NS3	quantification	forward	ACACGAGTGAAGCTGGTTGA	92 bp	56°C
		CFAV-NS3q-R	CFAV NS3	quantification	reverse	ACATACGTTCCTGGTTCCCG	92 bp	56°C
		RP49q-F	Aedes aegypti rp49	houskeeping gene quantification	forward	ACAAGCTTGCCCCCAACT	97 bp	60°C
		RP49q-R	Aedes aegypti rp49	houskeeping gene quantification	reverse	CCGTAACCGATGTTTGGC	97 bp	60°C
		S7-F	Aedes aegypti rps7	houskeeping gene detection	forward	GGGACAAATCGGCCAGGCTATC	292 bp, cDNA; 406 gDNA	64°C
		S7-R	Aedes aegypti rps7	houskeeping gene detection	reverse	TCGTGGACGCTTCTGCTTGTTG	292 bp, cDNA; 406 gDNA	64°C
		EVE-GT-external-F	Aedes aegypti CFAV-EVE1 upstream flanking region	detection and genotyping	forward	GGTCGAAGCGAGATGAACTGTG	1090 bp	70°C
		EVE-GT-external-R	Aedes aegypti CFAV-EVE1 downstream flanking region	detection and genotyping	reverse	GGCCAAATGCTGCTGCGAG	1090 bp	70°C
		EVE-GTlong-external-F	Aedes aegypti CFAV-EVE1 upstream flanking region	detection and genotyping	forward	CTTATGTAGTAGCTACAGGTCGAAGCGAG	1112 bp	70°C
		EVE-GTlong-external-R	Aedes aegypti CFAV-EVE1 downstream flanking region	detection and genotyping	reverse	GCAATGGCCAAATGCTGCTGCGAG	1112 bp	70°C
		EVE-GT-internal-F	Aedes aegypti CFAV-EVE1 NS5 region	detection and genotyping	forward	CACATCCCTGCTCCACGATC	310 bp	60°C
		EVE-GT-internal-R	Aedes aegypti CFAV-EVE1 NS4B-NS4A region	detection and genotyping	reverse	CCGGTCACGCAGTTCTCCATTC	310 bp	60°C
		EVE2-F	Aedes aegypti CFAV-EVE2 C region	detection	forward	CCTCATTCACATGGCATTGGTG	3417 bp	60°C
		EVE2-R	Aedes aegypti CFAV-EVE2 NS2A region	detection	reverse	AGGAACTGTACGCACATCAGAG	3417 bp	60°C
		EVE-SGup2-F	Aedes aegypti CFAV-EVE1 NS5 region close to upstream flanking region	sgRNA synthesis	forward	GAAATTAATACGACTCACTATAGGATGGGATCCCAGAAGCACGTTTTAGAGCTAGAAATAGC	124 bp	58°C
		EVE-SGdwn1-F	Aedes aegypti CFAV-EVE1 NS2 region close to downstream flanking region	sgRNA synthesis	forward	GAAATTAATACGACTCACTATAGGAAGTATTCCTGACTTAAAAGGTTTTAGAGCTAGAAATAGC	124 bp	58°C
		EVE-SGmid1-F	Aedes aegypti CFAV-EVE1 middle of NS2 region	sgRNA synthesis	forward	GAAATTAATACGACTCACTATAGGCGCTGGGGGAATCTGGGCGGGTTTTAGAGCTAGAAATAGC	124 bp	58°C
		T7-R	­-	sgRNA synthesis	forward	AAAAGCACCGACTCGGTGCCACTTTTTCAAGTTGATAACGGACTAGCCTTATTTTAACTTGCTATTTCTAGCTCTAAAAC	124 bp	58°C
