## Supplementary material for "Non-retroviral endogenous viral element limits cognate virus replication in *Aedes aegypti* ovaries": TableS2

### Sheet: Sheet1
	Table S2. CFAV-EVE1 and CFAV-EVE2 sequence annotation based on similarity to the CFAV-KPP genome
	Source
	published WGS data (SRR5562867)	CFAV-EVE1	CTCGCCATGGCACATCCCTGCTCCACGATCCTATAGCCGCATCATTTCGAACGTTGGCGATGAATTCTTCTTTTGATAAAATACGCGGTCGTAAGTTGCGATTCTTAAAGAACCGGATAAAATGCTTCATGATCGTCCTGTTGACTTTTCCAGAGCTCGAAACTGGTTGAAGGGGGCTACCGCGCCCAAGGCTCTAGCGGCAATGTGCATGAACCTATAAAAAAGGTAGTTCATTTCTAGCAACCCTATGGCAGACACCATGGAGCCAAAATCCATGACATCATGGATCTTTGACCGGGAATGGAGAACTGCGTGACCGGTCTACAACTGAGCGCTCCCTTACCGTGCTAATGGCCCTGTCTCTCGCTACCGTTGTGTTTCTGATCTTCAGTTTGAACG…
	AaegL3 assembly	CFAV-EVE1 + flanking regions sequence	AACTACCAGAAACGGTTGTAATCGACAACGAAAAATCATTTTTATCCGGCGAACTTGTTAACTTTTTCAATGAAAACAAAATAACTCCTTATGTAGTAGCTACAGGTCGAAGCGAGATGAACGTGTGATATATGTCACAATCTGAATATATTATATACATGTAGTAGTGATAAGCAGAGAATAAAATAAACACAGCGAGCTGGGCTCGCCCTCTTTTATCGTCGACTTTCGACCAAACAACACCTATTTTGTTGTACCTTCAATCCGAGAAACTAATAGCAGTAAACCTAAAAAGAACAATCAGTATAGAACATAAAAGTGGCGACGAGGATGGGATCCCAGAAGCACTGGTCCTGAATGGCTTCTTGCACATCTCGCCATGGCACATCCCTGCTCCAC…
	Thai Aedes aegypti isofemale line	CFAV-EVE1 + flanking regions sequence	AACTACCAGAAACGGTTGTAATGGACAACGAAAAATCATTTTTATCCGGTGAACTTGTTAACTTTTTCAATGAAAACAAAATAACTCCTTATGTAGTAGCTACAGGTCGAAGCGAGATGAACTGTGATATATGTCACAATCAGATTATATTATATACATGTAGTAGTGATAAGCAGAGAATAAAATAAACACAGCGAGCTGGGCTCGCTCTCTTTTATCGTCGACTATCGACCAAACAACACCTATCTTGTTGTACTTTCAATCCGAGAAACTAATAGCAGTAAACCTAAAAAGAACAATCAGTATAGAACATAAAAGTGGCGACGAGGATGGGATCCCAGAAGCACTGGTCCTGAATGGCTTCTTGCACATCTCGCCATGGCACATCCCTGCTCCACG…
		CFAV-EVE1 + flanking regions sequence annotation	Positions on CFAV-EVE1 + flanking regions sequence	Positions on CFAV-KPP genome (LR596014)	Identity (%)
		Upstream flanking	1-329	-	-
		NS5	515-330	8563-8748	94.6
		NS4B	681-512	7322-7491	98.8
		NS4A	672-729	6324-6381	94.8
		NS2	726-1060	3924-4258	96.4
		Downstream flanking	1061-1200	-	-
	published RNA-seq data (SAMN04480331, SAMN04480332, SAMN04480333)	CFAV-EVE2 sequence	GATAAATTTTTACTCTAAGCACCGCATCCAAATCGGGATGTCGGAATGCTTGTTTTAGTTCTTACAGGAGGACATCGTCCAAGCCCTCATTCACATGGCATTGGTGCTTCATGCCCTGTTTGCCTCCATCGACCGGCGAATTCGCTCATTATCTCGACGTGTTACCGCTCTTGAATCTCGACGAACCACAGGAAATCCTATGACGCTAGCTTTCATCTTGGGCTTTCTCACAGTGTTATGTGGATGCGTGGTGATTGACATGCAAGTTTCAACCGCTAAGGGTACGGAAATTTTTGATGGAAAGACGAACCGGACAGACTACTTGCATCTGTTCAAGTTACCCGCTGATGGTTGCTGGAGTGGCACTCTTGTCACAAAGAAGTGCCCAAAAGTGACTGA…
		CFAV-EVE2 sequence annotation	Positions on CFAV-EVE2 sequence	Positions on CFAV-KPP genome (LR596014)	Identity (%)
		C-NS2A	56-3516	331-3791	96.1
