## Supplementary material for "Non-retroviral endogenous viral element limits cognate virus replication in *Aedes aegypti* ovaries": TableS3

### Sheet: Sheet1
			Table S3. CRISPR/Cas9 design for CFAV-EVE1 knockout
			Repair template sequence	GAACAATCAGTATAGAACATAAAAGTGGCGACGAGGACGAGATCGCAGGAGGAAGTGATATCCGATGAGCATGGGAAGTGGCGACGAGTTAAAACAGTGTTTTACGCGTG
			Repair template annotation	Positions on CFAV-EVE1 + flanking regions sequence	Positions on repair template
			Upstream flanking HA	294-329	1936-01-01
			CFAV-EVE1 NS5 modified	330-344	37-51
			Exogenous sequence	-	52-75
			CFAV-EVE1 NS5	1060	76
			Downstream flanking HA	1061-1094	77-110
			Guide sequences
			Name	Guide sequence	PAM	Strand
			EVE-SGup2	GGATGGGATCCCAGAAGCAC	TGG	forward
			EVE-SGdwn1	AAGTATTCCTGACTTAAAAG	TGG	forward
			EVE-SGmid1	CGCTGGGGGAATCTGGGCGG	CGG	forward
			Potential off-target sites
			EVE-SGup2	intergenic:AAEL008775-AAEL008778; intron:AAEL012020; intergenic:AAEL005724-AAEL005714; intergenic:Gap-AAEL014660
			EVE-SGdwn1	intergenic:AAEL008346-AAEL008344; intron:AAEL012182; intergenic:Gap-AAEL014360; intergenic:Gap-AAEL014457
			EVE-SGmid1	intron:AAEL003969; intergenic:AAEL003905-mir-999; exon:AAEL010467; intron:AAEL014570
			Deletion result: flanking regions without CFAV-EVE1 sequence	AACTACCAGAAACGGTTGTAATGGACAACGAAAAATCATTTTTATCCGGTGAACTTGTTAACTTTTTCAATGAAAACAAAATAACTCCTTATGTAGTAGCTACAGGTCGAAGCGAGATGAACTGTGATATATGTCACAATCAGATTATATTATATACATGTAGTAGTGATAAGCAGAGAATAAAATAAACACAGCGAGCTGGGCTCGCTCTCTTTTATCGTCGACTTTCGACCAAACAACACCTATTTTGTTGTACCTTCAATCCGAGAAACTAATAGCAGTAAACCTAAAAAGAACAATCAGTATAGAACATAAAAGTGGCGACGAGTTAAAACAGTGTTTAACGCGTGCAAAAGTTCATGTGAAAATCTAAGTGAATTTGTCTTTTGTCATCTTCCT…
