## Supplementary material for "Non-retroviral endogenous viral element limits cognate virus replication in *Aedes aegypti* ovaries": TableS4

### Sheet: Sheet1
				Table S4. Analysis of variance of CFAV RNA levels in tissues of CFAV-infected CFAV-EVE1 (+/+) and (-/-) Aedes aegypti mosquito lines
					Head tissues							Ovary tissues
					Day 4			Day 7				Day 4				Day 7
					Df	F	p		Df	F	p		Df	F	p		Df	F	p
				Experiment	4	5.47	0.0009***		2	1.17	0.3214		4	16.14	<0.0001***		2	9.88	0.0004***
				Mosquito line	1	0.10	0.7585		1	10.43	0.0028**		1	4.53	0.0375*		1	40.09	<0.0001***
				Experiment × Mosquito line	1	3.18	0.0204*		-	-	-		-	-	-		-	-	-
