## Supplementary material for "Non-retroviral endogenous viral element limits cognate virus replication in *Aedes aegypti* ovaries": TableS5

### Sheet: Sheet1
			Table S5. sRNA library information
			Library, SRA sample	Description	Total number of reads	Total number of reads mapped to CFAV	Number of reads mapped to CFAV, per 1 million reads
			HGW27BGXX, SAMN13244317	Outbred Thai Aedes aegypti with CFAV-EVE1 and CFAV-EVE12, full body, naturally infected with CFAV	26244750	48779	1858.62
			HG7CHBGXX,	Outbred Thai Aedes aegypti with CFAV-EVE1 (+/?) and CFAV-EVE12 (+/?), full body, uninfected with CFAV	23582504	181	7.68
			SAMN13244318
			HVV5HBGXX,	Thai Aedes aegypti isofemale line with CFAV-EVE1 (+/?), full body, CFAV IT injected, replicate 1	56026424	47262	847.57
			SAMN13244306
			HVV5HBGXX,	Thai Aedes aegypti isofemale line with CFAV-EVE1 (+/?), full body, CFAV IT injected, replicate 2	52726002	50953	966.37
			SAMN13244307
			HVV5HBGXX,	Thai Aedes aegypti isofemale line with CFAV-EVE1 (+/?), full body, CFAV IT injected, replicate 3	38976406	35066	899.67
			SAMN13244308
			HVV5HBGXX,	Thai Aedes aegypti isofemale line with CFAV-EVE1 (+/?), full body, mock IT injected, replicate 1	68793501	450	6.54
			SAMN13244303
			HVV5HBGXX,	Thai Aedes aegypti isofemale line with CFAV-EVE1 (+/?), full body, mock IT injected, replicate 2	33360151	339	10.16
			SAMN13244304
			HVV5HBGXX,	Thai Aedes aegypti isofemale line with CFAV-EVE1 (+/?), full body, mock IT injected, replicate 3	95704497	504	5.27
			SAMN13244305
			HJ5CNBGX9, SAMN13244315	Isofemale line derived knockout line with CFAV-EVE1 (-/-), head, CFAV IT injected	18782124	15639	832.65
			HJ5CNBGX9, SAMN13244313	Isofemale line derived knockout sister line with CFAV-EVE1 (+/+), head, CFAV IT injected	58304158	67711	1161.34
			HJ5CNBGX9, SAMN13244316	Isofemale line derived knockout line with CFAV-EVE1 (-/-), ovary, CFAV IT injected	30427824	198	6.51
			HJ5CNBGX9, SAMN13244314	Isofemale line derived knockout sister line with CFAV-EVE1 (+/+), ovary, CFAV IT injected	48147503	1327	27.56
			HJ5CNBGX9, SAMN13244311	Isofemale line derived knockout line with CFAV-EVE1 (-/-), head, mock IT injected	46755526	32	0.68
			HJ5CNBGX9, SAMN13244309	Isofemale line derived knockout sister line with CFAV-EVE1 (+/+), head, mock IT injected	20106002	150	7.46
			HJ5CNBGX9, SAMN13244312	Isofemale line derived knockout line with CFAV-EVE1 (-/-), ovary, mock IT injected	45050253	10	0.22
			HJ5CNBGX9, SAMN13244310	Isofemale line derived knockout sister line with CFAV-EVE1 (+/+), ovary, mock IT injected	28606142	522	18.25
